# Authentication of In Situ Measurements for Thoracic Aortic Aneurysms in Mice

**DOI:** 10.1101/2020.12.24.424013

**Authors:** Satoko Ohno-Urabe, Masayoshi Kukida, Michael K. Franklin, Yuriko Katsumata, Wen Su, Ming C. Gong, Hong S. Lu, Alan Daugherty, Hisashi Sawada

## Abstract

Aortic diameter is a standard parameter for defining disease severity of thoracic aortic aneurysms. In mouse studies, aortic diameters can be measured in situ directly, but this approach has a potential confounder of underestimation due to the absence of physiological arterial blood pressure. In the present study, we developed an in situ approach for authentic aortic measurements. Thoracic aortic aneurysms were induced by beta-aminopropionitrile (BAPN, 0.5% wt/vol) administration in 4-week-old male C57BL/6J mice. Ultrasonography was performed to examine aortic dimensions, and mice with thoracic aortic dilatations were terminated subsequently. After saline perfusion through the left ventricle, periaortic tissues were removed to expose thoracic aortas. Optimal cutting temperature (OCT) compound was injected via the left ventricle to maintain aortic patency. In situ aortic images were captured pre- and post-OCT injection. In mice with severe thoracic aortic aneurysms, smaller aortic diameters were observed prior to OCT injection compared to ultrasound measurements, while aortic diameters in situ after OCT were comparable to diameters measured using ultrasound. A telemetry system demonstrated that maximal luminal pressures during 150 ul of OCT injection were 90 mmHg. Immunostaining for CD31 revealed that endothelial cells were preserved in the intima after OCT injection. These results indicate that OCT injection does not cause aortic damages due to excess pressures. In conclusion, in situ imaging with OCT injection provides authentic aortic measurements without overt aortic damage in mice with thoracic aortic aneurysms.
