## Supplementary material for "Authentication of In Situ Measurements for Thoracic Aortic Aneurysms in Mice": Raw data

### Sheet: Figure B-D
Figure B-D. Variation of aortic measurements among approaches
Mouse ID	Maximul aortic diameter (mm)
	Ultrasound				In Situ
	US1	US2	US3	Mean	Pre-OCT	Post-OCT
3	1.77	1.936	1.873	1.85967	1.68	1.71
4	3.234	3.34	3.515	3.363	2.61	3.19
9	2.112	2.102	2.331	2.18167	1.6	2
19	1.967	2.149	2.249	2.12167	2.3	2.18
20	3.49	3.502	3.494	3.49533	3.1	3.38
21	1.566	1.679	1.68	1.64167	1.83	1.94
28	1.759	1.662	1.678	1.69967	1.62	1.69

### Sheet: Figure E-Pressure
Figure E. Luminal pressures during OCT injection
Time (sec)	Luminal Pressures (mmHg)
	Mouse #1	Mouse #2	Mouse #3	Mouse #4	Mouse #5	Mean	SD	SEM	Mean-SEM	Mean+SEM
-30	-0.16	0	0.49	0.07	-0.45	-0.01	0.34373	0.153721	-0.163721	0.143721
-29	-1.1	0.94	-0.25	0.49	-0.4	-0.064	0.796197	0.35607	-0.42007	0.29207
-28	2.54	10.28	0.47	4.08	-0.2	3.434	4.18556	1.87184	1.56216	5.30584
-27	8	37.59	1.15	12.37	0.47	11.916	15.179	6.78827	5.12773	18.7043
-26	13.32	61.98	2.03	27.27	1.24	21.168	25.1388	11.2424	9.9256	32.4104
-25	18.75	77.03	2.89	40.6	1.26	28.106	31.598	14.1311	13.9749	42.2371
-24	18.7	87.35	5.34	54.18	4.72	34.058	35.9383	16.0721	17.9859	50.1301
-23	22.89	92.6	12.15	67.09	9.81	40.908	37.0011	16.5474	24.3606	57.4554
-22	25.63	100.27	17.8	77.28	15.26	47.248	38.9583	17.4227	29.8253	64.6707
-21	23.43	106.3	23.79	84.65	23.35	52.304	40.1464	17.954	34.35	70.258
-20	23.58	105.48	29.16	90.27	32.93	56.284	38.4902	17.2133	39.0707	73.4973
-19	23.53	103.5	34.82	92.91	41.53	59.258	36.3242	16.2447	43.0133	75.5027
-18	23.82	103.45	41.09	94.35	49.45	62.432	34.6992	15.5179	46.9141	77.9499
-17	24.43	104.11	48.94	94.76	57.59	65.966	33.0505	14.7806	51.1854	80.7466
-16	25.6	102.01	56.39	96.93	67.07	69.6	31.282	13.9897	55.6103	83.5897
-15	24.82	102.92	60.9	103.3	75.84	73.556	32.7396	14.6416	58.9144	88.1976
-14	25.49	104.95	65.42	111.06	82.85	77.954	34.4903	15.4245	62.5295	93.3785
-13	25.1	107.4	69.19	113.01	88.67	80.674	35.5112	15.8811	64.7929	96.5551
-12	23.42	110.56	71.68	111.38	94	82.208	36.6086	16.3719	65.8361	98.5799
-11	22.23	109.32	73.53	109.18	98.9	82.632	36.7863	16.4514	66.1806	99.0834
-10	21.79	109.26	75.22	103.8	102.47	82.508	36.4256	16.29	66.218	98.798
-9	21.51	106.47	76.88	105.81	106.89	83.512	36.9426	16.5212	66.9908	100.033
-8	20.18	102.81	80.7	109.34	111.49	84.904	38.1819	17.0755	67.8285	101.979
-7	19.57	100.28	84.25	113.33	116.08	86.702	39.5891	17.7048	68.9972	104.407
-6	20.05	100.56	88.54	112.89	119.64	88.336	39.9853	17.882	70.454	106.218
-5	20.5	99.11	93.02	110.61	122.03	89.054	39.9017	17.8446	71.2094	106.899
-4	21.21	96.94	96.63	108.29	123.7	89.354	39.662	17.7374	71.6166	107.091
-3	21.69	95.97	99.22	107.66	125.85	90.078	39.9499	17.8661	72.2119	107.944
-2	20.87	94.92	102.22	105.88	127.72	90.322	40.703	18.2029	72.1191	108.525
-1	20.7	95.02	104.98	102.38	127.66	90.148	40.6925	18.1982	71.9498	108.346
0	19.87	96.57	107.78	98.79	117.93	88.188	39.1102	17.4906	70.6974	105.679
1	11.46	89.56	110.26	82.16	107.89	80.266	40.2708	18.0097	62.2563	98.2757
2	14.09	68.96	112.83	63.72	99.59	71.838	38.2738	17.1166	54.7214	88.9546
3	13.11	58.18	112.2	51.48	94.2	65.834	38.7262	17.3189	48.5151	83.1529
4	12.09	50.54	103.75	43.37	89.99	59.948	36.9962	16.5452	43.4028	76.4932
5	11.04	44.66	93.68	37.63	86.38	54.678	34.7183	15.5265	39.1515	70.2045
6	10.11	39.75	87.83	33.2	83.28	50.834	33.5921	15.0228	35.8112	65.8568
7	8.95	35.91	84.05	30.01	80.61	47.906	33.0064	14.7609	33.1451	62.6669
8	7.74	32.71	80.42	27.48	78.13	45.296	32.3961	14.488	30.808	59.784
9	6.27	30.03	77.31	25.16	76.07	42.968	32.0405	14.3289	28.6391	57.2969
10	5.32	27.87	74.44	23.52	74.18	41.066	31.5045	14.0892	26.9768	55.1552
11	4.83	25.91	72.04	22.04	72.31	39.426	30.9308	13.8327	25.5933	53.2587
12	4.1	24.23	69.78	20.65	70.66	37.884	30.4812	13.6316	24.2524	51.5156
13	3.42	22.77	67.94	19.67	69.12	36.584	30.0772	13.4509	23.1331	50.0349
14	2.93	21.62	65.94	18.94	67.56	35.398	29.5046	13.1948	22.2032	48.5928
15	1.7	20.57	63.8	18.14	66.17	34.076	29.1467	13.0348	21.0412	47.1108
16	0.36	19.35	62.05	17.52	64.85	32.826	28.9374	12.9412	19.8848	45.7672
17	0.6	18.42	60.36	16.77	63.58	31.946	28.3015	12.6568	19.2892	44.6028
18	-0.19	17.5	58.9	16.34	62.48	31.006	28.0151	12.5287	18.4773	43.5347
19	-2.52	17.04	57.77	15.87	61.27	29.886	28.1695	12.5978	17.2882	42.4838
20	-4.59	16.5	56.3	15.34	60.46	28.802	28.3106	12.6609	16.1411	41.4629
21	-6.13	15.68	54.89	15.07	58.95	27.692	28.1262	12.5784	15.1136	40.2704
22	-5.93	15.26	53.67	14.47	57.57	27.008	27.5001	12.2984	14.7096	39.3064
23	-5.02	14.87	52.38	14.11	56.33	26.534	26.6546	11.9203	14.6137	38.4543
24	-4.25	14.18	51.23	13.64	55.15	25.99	25.951	11.6056	14.3844	37.5956
25	-3.64	13.9	50.09	13.02	54.83	25.64	25.516	11.4111	14.2289	37.0511
26	-3.66	13.66	48.95	12.97	53.36	25.056	24.8626	11.1189	13.9371	36.1749
27	-4.26	13.1	47.81	12.61	52.29	24.31	24.5659	10.9862	13.3238	35.2962
28	-5.04	12.71	47.23	12.26	50.62	23.556	24.2687	10.8533	12.7027	34.4093
29	-5.25	12.46	46.27	12.1	49.35	22.986	23.7896	10.639	12.347	33.625
30	-5.71	12.22	45.28	11.66	48.23	22.336	23.4511	10.4876	11.8484	32.8236
31	-6.48	12.16	44.25	11.05	47.24	21.644	23.2343	10.3907	11.2533	32.0347
32	-6.81	11.91	43.36	11.19	46.48	21.226	22.9195	10.2499	10.9761	31.4759
33	-6.6	11.6	42.46	11.21	45.24	20.782	22.3262	9.98458	10.7974	30.7666
34	-6.86	11.45	41.43	10.94	44.04	20.2	21.8724	9.78165	10.4184	29.9816
35	-7.29	11.12	40.86	10.63	43.16	19.696	21.6937	9.7017	9.9943	29.3977
36	-8.1	10.97	40.2	10.38	42.48	19.186	21.6435	9.67929	9.50671	28.8653
37	-7.84	10.74	39.42	10.22	41.67	18.842	21.1925	9.47756	9.36444	28.3196
38	-8.14	10.58	39.11	10.13	40.78	18.492	20.9979	9.39054	9.10146	27.8825
39	-8.38	10.28	38.42	9.94	39.78	18.008	20.687	9.25152	8.75648	27.2595
40	-8.34	10.03	37.49	9.9	38.97	17.61	20.2594	9.06026	8.54974	26.6703
41	-8.37	9.96	36.79	9.64	38.09	17.222	19.8969	8.89818	8.32382	26.1202
42	-8.24	9.71	36.39	9.33	37.42	16.922	19.6338	8.78051	8.14149	25.7025
43	-8.29	9.66	35.85	9.34	36.67	16.646	19.3245	8.64216	8.00384	25.2882
44	-8.51	9.52	35.31	9.2	35.76	16.256	19.0524	8.52049	7.73551	24.7765
45	-8.96	9.38	34.84	8.77	34.98	15.802	18.9347	8.46785	7.33415	24.2698
46	-9.37	9.18	34.35	9.04	34.6	15.56	18.8435	8.42706	7.13294	23.9871
47	-9.73	8.95	33.98	8.75	33.79	15.148	18.7112	8.36789	6.78011	23.5159
48	-9.69	8.83	33.45	8.18	33.03	14.76	18.4348	8.24431	6.51569	23.0043
49	-8.99	8.67	33.04	8.29	32.41	14.684	17.949	8.02703	6.65697	22.711
50	-9.35	8.56	32.62	8.53	31.7	14.412	17.7756	7.94947	6.46253	22.3615
51	-9.46	8.42	31.92	8.77	30.98	14.126	17.4516	7.80458	6.32142	21.9306
52	-10.18	8.39	31.61	8.69	30.48	13.798	17.506	7.82892	5.96908	21.6269
53	-10.85	8.31	31.21	8.21	30.02	13.38	17.5665	7.85597	5.52403	21.236
54	-11.3	8.23	30.74	7.92	29.32	12.982	17.4649	7.81056	5.17144	20.7926
55	-11.66	8.23	30.43	8.29	28.73	12.804	17.3501	7.75918	5.04482	20.5632
56	-12.04	8.02	30.1	8.31	28.23	12.524	17.299	7.73637	4.78763	20.2604
57	-11.88	7.87	29.88	8.09	27.76	12.344	17.1032	7.64879	4.69521	19.9928
58	-11.98	7.56	29.67	8.01	27.08	12.068	16.9579	7.58382	4.48418	19.6518
59	-11.92	7.65	29.26	7.76	26.7	11.89	16.7556	7.49334	4.39666	19.3833
60	-12.04	7.7	28.88	7.74	26.01	11.658	16.5468	7.39996	4.25804	19.058

### Sheet: Figure F-Aortic Diameter
Figure E. Transition of in situ aortic diameters during OCT injection
Mouse ID	In situ aortic diameter (mm)
	Pre	Max	10 sec	20 sec	30 sec	40 sec	50 sec
4	2.29	3.25	3.17	3.16	3.1	3.07	3.06
9	1.55	2.27	2.23	2.15	2.1	2.07	2.06
20	2.85	3.58	3.51	3.41	3.42	3.38	3.43
Mean	2.23	3.03333	2.97	2.90667	2.87333	2.84	2.85
SEM	0.376475	0.393376	0.382797	0.385155	0.397548	0.395264	0.409186
